# Reactivation of an Embryonic Cardiac Neural Crest Transcriptional Subcircuit During Zebrafish Heart Regeneration

**DOI:** 10.1101/2025.01.16.633462

**Authors:** Rekha M. Dhillon-Richardson, Alexandra K. Haugan, Luke W. Lyons, Joseph K. McKenna, Marianne E. Bronner, Megan L. Martik

**Affiliations:** Department of Molecular and Cell Biology, University of California, Berkeley; Berkeley, CA, USA; Division of Biology, California Institute of Technology; Pasadena, CA, USA

**Author notes:** Authors contributed equally (Rekha M. Dhillon-Richardson, Alexandra K. Haugan).

## Abstract

During vertebrate development, the heart primarily arises from mesoderm, with crucial contributions from cardiac neural crest cells that migrate to the heart and form a variety of cardiovascular derivatives. Here, by integrating bulk and single cell RNA-seq with ATAC-seq, we identify a gene regulatory subcircuit specific to migratory cardiac crest cells composed of key transcription factors *egr1, sox9a, tfap2a* and *ets1*. Notably, we show that cells expressing the canonical neural crest gene *sox10* are essential for proper cardiac regeneration in adult zebrafish. Furthermore, expression of all transcription factors from the migratory cardiac crest gene subcircuit are reactivated after injury at the wound edge. Together, our results uncover a developmental gene regulatory network that is important for cardiac neural crest fate determination, with key factors reactivated during regeneration.

**SIGNIFICANCE:** Many common human congenital heart defects are linked to problems that arise during cardiac neural crest development. Here, we use the zebrafish, which has the remarkable ability to regenerate their adult heart, to understand the genetic programs that control cardiac development and adult repair. We discover a set of genes that control the development of the cardiac neural crest and find that these genes are reactivated after heart injury in the adult zebrafish. Unlike the zebrafish, human hearts have a very limited ability to regenerate after injury. Our findings in zebrafish can provide insight to potential clinical interventions for congenital heart defects and adult heart damage.
