## SupplementaryTable4 for "Reactivation of an Embryonic Cardiac Neural Crest Transcriptional Subcircuit During Zebrafish Heart Regeneration"

### Sheet: egr1 gRNA info
gRNA name	crRNA Target Sequence	PAM
egr1 gRNA	CCCACCGTGGTTGAGAAGTT	AGG
Neg Control 1	CGTTAATCGCGTATAATACG
Neg Control 2	CATATTGCGCGTATAGTCGC
Genotyping Primers
Forward Primer	5'-TGGACCGGAGATGAGTAGCA-3'
Reverse Primer	5'-CCTCTGTTCAGCCTGGTGAG-3'
Reverse primer was used for sanger sequencing

### Sheet: Sox9a-Ets1
Sample Name	Overall Efficiency	Mutation 1	Percent 1	Mutation 2	Percent 2	Mutation 3	Percent 3	CTCF Values ets1	CTCF Values sox9a	Adjusted CTCF ets1 (CTCF value/average)	Adjusted CTCF sox9a (CTCF value/average)	Average CTCF NegControl ets1	Average CTCF NegControl sox9a
egr1KO_sox9a_ets1_1	70	4bp insertion	30.8	7bp deletion	9.6	1bp deletion	8.7	258272	363096	0.754065	0.52147	342507	696294
egr1KO_sox9a_ets1_2	80.3	7bp deletion	19.9	3bp deletion	14	2bp deletion	11.8	226503	446093	0.66131	0.640668
egr1KO_sox9a_ets1_4	79.9	8bp deletion	29.6	3bp deletion	19	13bp deletion	12	181929	382161	0.531168	0.54885
egr1KO_sox9a_ets1_6	42.9	7bp deletion	8.8	1bp insertion	7.9	3bp deletion	7.6	222317	375634	0.649088	0.539476
egr1KO_sox9a_ets1_8	63.1	8bp deletion	19.4	16bp insertion	9.2	2bp insertion	8.7	364783	581015	1.06504	0.834439
egr1KO_sox9a_ets1_11	77.7	3bp insertion	55.4	8bp deletion	7.1	2bp deletion	3.6	289806	485775	0.846132	0.697658
egr1KO_sox9a_ets1_13	62	8bp deletion	25.1	5bp deletion	8.4	7bp deletion	7.5	321541	634180	0.938788	0.910794
egr1KO_sox9a_ets1_R_1	43.9	8bp deletion	9.6	4bp deletion	6.8	12bp deletion	5.8	301431	445749	0.880074	0.640173
egr1KO_sox9a_ets1_R_3	43	1bp insertion	13.7	3bp deletion	6.3	23bp deletion	3.1	215849	395403	0.630203	0.567868
NegControl_1								373208	686294	1.08964	0.985638
NegControl_2								346051	894508	1.01035	1.28467
NegControl_4								224185	432128	0.654542	0.620611
NegControl_5								392480	686000	1.1459	0.985216
NegControl_6								351225	666103	1.02546	0.95664
NegControl_7								336545	715289	0.982594	1.02728
NegControl_8								439033	902580	1.28182	1.29626
NegControl_9								353857	630628	1.03314	0.905693
NegControl_10								338408	781253	0.988034	1.12202
NegControl_11								290534	629964	0.848257	0.904739
NegControl_12								322049	634486	0.940271	0.911233

### Sheet: Tfap2a-Sox10
Sample Name	Overall Efficiency	Mutation 1	Percent 1	Mutation 2	Percent 2	Mutation 3	Percent 3	CTCF Values tfap2a	CTCF Values sox10	Adjusted CTCF tfap2a (CTCF value / average)	Adjusted CTCF sox10 (CTCF value/average)	Average CTCF NegControl tfap2a	Average CTCF NegControl sox10
tfap2a_sox10_1	72.9	4bp deletion	19	7bp deletion	15	8bp deletion	14.6	474586	274853	0.677937	0.358856	700046	765913
tfap2a_sox10_2	47.9	8bp deletion	12.8	13bp deletion	12.5	4bp deletion	9.1	397482	424215	0.567794	0.553868
tfap2a_sox10_3	82.2	7bp deletion	34.7	9bp deletion	14.7	8bp deletion	14.6	421119	361501	0.601559	0.471987
tfap2a_sox10_4	83.4	8bp deletion	36.3	3bp deletion	20.8	2bp deletion	13.1	676376	437681	0.966189	0.571449
tfap2a_sox10_5	91.4	1bp deletion	45.3	8bp deletion	33.5	13bp deletion	4.6	598302	662388	0.854662	0.864835
tfap2a_sox10_6	85.4	8bp deletion	48.9	3bp deletion	12.2	4bp deletion	10.6	573475	429654	0.819197	0.560969
tfap2a_sox10_7	82.5	2bp insertion	34.2	4bp deletion	28.6	5bp deletion	6.5	507302	469543	0.72467	0.613049
tfap2a_sox10_8	66.1	13bp deletion	25.9	3bp deletion	8.9	8bp deletion	8.7	517966	460107	0.739903	0.600729
tfap2a_sox10_9	71.7	8bp deletion	20.9	5bp insertion	18.1	5bp deletion	12.6	581025	503041	0.829982	0.656786
tfap2a_sox10_10	74.3	8bp deletion	23	4bp deletion	12.6	1bp deletion	10.8	545876	540050	0.779772	0.705106
tfap2a_sox10_11	60.2	8bp deletion	26.6	10bp deletion	9.5	20bp insertion	6	632735	602330	0.903848	0.786421
tfap2a_sox10_12	71.6	8bp deletion	24.3	1bp deletion	17.8	7bp deletion	10.6	477220	500189	0.681698	0.653062
tfap2a_sox10_14	42.6	1bp insertion	9.7	14bp deletion	8.2	6bp deletion	6.7	407466	321885	0.582056	0.420262
tfap2a_sox10_15	67.8	8bp deletion	16.2	4bp deletion	13.3	7bp deletion	12.9	445257	258547	0.636041	0.337567
NegControl_1								489619	456231	0.69941	0.595669
NegControl_2								430719	531662	0.615272	0.694155
NegControl_4								460845	406106	0.658307	0.530224
NegControl_9								765844	1.08105e+06	1.09399	1.41145
NegControl_10								930394	1.23055e+06	1.32905	1.60664
NegControl_11								682119	783017	0.974393	1.02233
NegControl_12								926834	923702	1.32396	1.20601
NegControl_5								614619	663216	0.87797	0.865915
NegControl_8								999417	817689	1.42765	1.0676
